# Large-Scale Genome-Wide Optimization and Prediction of the Cre Recombinase System for Precise Genome Manipulation in Mice

**DOI:** 10.1101/2024.06.14.599022

**Authors:** Valerie Erhardt, Elli Hartig, Kristian Lorenzo, Hannah R. Megathlin, Basile Tarchini, Vishnu Hosur

## Abstract

The Cre-Lox recombination system is a powerful tool in mouse genetics, offering spatial-temporal control over gene expression and facilitating the large-scale generation of conditional knockout mice. Its versatility also extends to other research models, such as rats, pigs, and zebrafish. However, the Cre-Lox technology presents a set of challenges that includes high costs, a time-intensive process, and the occurrence of unpredictable recombination events, which can lead to unexpected phenotypic outcomes. To better understand factors affecting recombination, we embarked on a systematic and genome-wide analysis of Cre-mediated recombination in mice. To ensure uniformity and reproducibility, we generated 11 novel strains with conditional alleles at the *ROSA26* locus, utilizing a single inbred mouse strain background, C57BL/6J. We examined several factors influencing Cre-recombination, including the inter-*loxP* distance, mutant *loxP* sites, the zygosity of the conditional alleles, chromosomal location, and the age of the breeders. We discovered that the selection of the Cre-driver strain profoundly impacts recombination efficiency. We also found that successful and complete recombination is best achieved when *loxP* sites are spaced between 1 to 4 kb apart, with mutant *loxP* sites facilitating recombination at distances of 1 to 3 kb. Furthermore, we demonstrate that complete recombination does not occur at an inter-*loxP* distance of ≥ 15 kb with wildtype *loxP* sites, nor at a distance of ≥ 7 kb with mutant *lox71/66* sites. Interestingly, the age of the Cre-driver mouse at the time of breeding emerged as a critical factor in recombination efficiency, with best results observed between 8 and 20 weeks old. Moreover, crossing heterozygous floxed alleles with the Cre-driver strain resulted in more efficient recombination than using homozygous floxed alleles. Lastly, maintaining an inter-*loxP* distance of 4 kb or less ensures efficient recombination of the conditional allele, regardless of the chromosomal location. While CRISPR/Cas has revolutionized genome editing in mice, Cre-Lox technology remains a cornerstone for the generation of sophisticated alleles and for precise control of gene expression in mice. The knowledge gained here will enable investigators to select a Cre-Lox approach that is most efficient for their desired outcome in the generation of both germline and non-germline mouse models of human disease, thereby reducing time and cost of Cre-Lox technology-mediated genome modification.
