## Supplemental Table 2 for "Large-Scale Genome-Wide Optimization and Prediction of the Cre Recombinase System for Precise Genome Manipulation in Mice"

### Sheet: Sheet1
1464	F	ACTATCATATGCTTACCGTAAC
2049	R	AGCCTCTGCTAACCATGTTC
2305	F	AAGGAGAGTCCTCTGCATACT
2546	R	CAGCGAGGAGGAAGTACAAG
2577	R	CGACCTTCCGCTTCTTCTTT
3047	F	AGCTACAATCCAGCTACCATTC
3053	R	GAAGACAGAAAAGGGGAGGG
3057	F	CACAGTGTCCAGACCATACATAG
3061	R	GGGCTGCAGATAACTTCGTATAG
3108	F	GGGCCCTAAGAAGTTCCTATTC
3109	R	GCGCATGAACTCTTTGATGAC
3209	R	GAATAGGCTAGGGAGCCAAATTA
3210	R	TGTCTCCTGGTCTGGGATTTA
3211	F	CCGGAACCGAAGTTCCTATTC
3212	R	CCAGAAGAGGGCATTGTATGT
3213	R	CTTACAGAACATGCTTCCTCTACT
3214	R	GAGGCCCAAGGAAGAATCAA
3215	R	GAACACTGACGGATTAGGGTAAA
3216	R	GGCAGTCAAGTCTCCAAGAA
3217	R	GCAGGAGGTCAGACTTTCAA
3218	R	CCCAAGGGAGGTTATAGGATTG
3219	R	GTTCTCCCTCCTCTTTCCAATC
3235	R	CCCTAAGCCATGTCCTCATATC
3236	R	TACCCTAGGTAACCGTGTGA
3239	R	GGCTTGACCTGGAACTCATTA
3240	R	CAGACAGACAGGCAGACTTAC
3272	R	CCAGCTTGGCTTATAGAGAGTG
3291	F	GGGACTTCCTTTGTCCCAAATC
3292	R	TCTTCATGTCGGGCTTGATTAC
3293	R	GGGACTTCCTTTGTCCCAAATC
3295	F	AGCCTCTGCTAACCATGTTC
3296	R	GGTGAAGCTAGCCTCTGTAATC
3331	R	TTCTAATTGTAGTTGTCTCACGCT
3337	F	GCCTCTGGCAAGTTAGGTATG
3338	R	CGGCTTCAACAACTTCGTATA
3339	F	GGAACTTCGTCGAGATAACTTCGT
3340	F	CGTCGACACGTATAACTTCGTA
3341	R	CTAGTGCCAGATCACAGACTTC
